# Synteny and linkage decay in bacteriophage pangenomes

**DOI:** 10.1101/2025.08.12.669904

**Authors:** Jemma M. Fendley, Marco Molari, Richard A. Neher, Boris I. Shraiman

## Abstract

Bacteriophages are rich in genetic diversity, due to frequent horizontal transfer and recombination. This makes traditional microbial phylogenetic analyses, often based on the assumption of vertical inheritance, not suitable for interpreting this diversity. Here, inspired by recent work on bacterial pangenomes, we investigate the evolution of a collection of 3425 actinobacteriophage genomes. We find that synteny is strongly conserved: core genes have a well-defined order, and most accessory genes are localized in a few locations along the core genome backbone. Within the core genome alignment, linkage disequilibrium decays rapidly with distance in some groups, while phylogenetic structure in other groups causes long-range linkage. Our quantitative characterizations extend across many groups of phages and indicate widespread homologous recombination restricted by strong gene order conservation.
