## Supplementary Table for "Synteny and linkage decay in bacteriophage pangenomes"

name	type	cluster	life_cycle	n_phages	n_phams	n_core	synteny	mean_genome_length	mean_n_phams	mean_percent_core	mean_percent_genes	mean_percent_pairwise_coverage	mean_hamming	mean_jaccard	std_hamming	std_jaccard	most_common_morphotype	all_morphotypes	most_common_host_genus	all_host_genera	most_common_host_species	all_host_species
A1	subcluster	A	Temperate	189	576	27	syntenic	51919	91.4	42.45	92.52	78.57	0.0961	0.3959	0.0322	0.0543	SIPHO	SIPHO	Mycobacterium	Mycobacterium	smegmatis	smegmatis
A10	subcluster	A	Temperate	16	120	47	syntenic	49759	80.9	66.19	92.24	85.06	0.1153	0.2375	0.06	0.1025	SIPHO	SIPHO	Mycobacterium	Mycobacterium	smegmatis	smegmatis
A11	subcluster	A	Temperate	22	122	76	syntenic	52098	97.8	80.01	92.44	88.36	0.0211	0.1218	0.0083	0.0483	SIPHO	SIPHO	Mycobacterium	Mycobacterium	smegmatis	smegmatis
A15	subcluster	A	Temperate	21	166	55	syntenic	52528	98.2	62.36	90.76	85.2	0.0683	0.1733	0.0828	0.1164	SIPHO	SIPHO	Gordonia	Gordonia	terrae	terrae
A2	subcluster	A	Temperate	102	347	26	syntenic	52593	93.1	41.25	92.03	75.97	0.1881	0.4151	0.0641	0.1162	SIPHO	SIPHO	Mycobacterium	Mycobacterium	aichiense	aichiense, avium, smegmatis
A3	subcluster	A	Temperate	110	167	39	syntenic	50178	87.5	59.7	92.1	86.22	0.1331	0.2449	0.1085	0.1592	SIPHO	SIPHO	Mycobacterium	Mycobacterium	abscessus	abscessus, avium, phlei, smegmatis
A4	subcluster	A	Temperate	132	151	50	syntenic	51357	87.9	69.62	93.15	89.48	0.0545	0.1306	0.0479	0.0799	SIPHO	SIPHO	Mycobacterium	Mycobacterium	smegmatis	smegmatis
A5	subcluster	A	Temperate	37	153	51	syntenic	50767	86.1	70.47	91.89	87.09	0.1199	0.2286	0.0629	0.0787	SIPHO	SIPHO	Mycobacterium	Mycobacterium	smegmatis	smegmatis
A6	subcluster	A	Temperate	39	163	50	syntenic	51893	98.3	65.01	91.65	87.36	0.0681	0.1906	0.0375	0.0733	SIPHO	SIPHO	Mycobacterium	Mycobacterium	smegmatis	smegmatis
A8	subcluster	A	Temperate	11	122	73	syntenic	52039	98.3	78.45	92.48	89.6	0.0454	0.1382	0.0206	0.0539	SIPHO	SIPHO	Mycobacterium	Mycobacterium	smegmatis	smegmatis
A9	subcluster	A	Temperate	32	181	41	syntenic	52905	95.9	52.51	92.36	83.5	0.1264	0.2429	0.0782	0.1296	SIPHO	SIPHO	Mycobacterium	Mycobacterium	smegmatis	smegmatis
AK	cluster	AK	Lytic	78	107	35	syntenic	43576	61.1	67.97	94.07	86.4	0.1797	0.2208	0.0689	0.0855	SIPHO	SIPHO	Arthrobacter	Arthrobacter	sp.	sp.
AM	cluster	AM	Lytic	18	135	71	syntenic	58168	98.3	72.79	94.79	87.18	0.0749	0.1955	0.0224	0.0527	SIPHO	SIPHO	Arthrobacter	Arthrobacter	sp.	sp.
AN	cluster	AN	Lytic	40	41	17	syntenic	15518	25.9	76.61	96.88	94.18	0.0849	0.0951	0.1029	0.1428	SIPHO	SIPHO	Arthrobacter	Arthrobacter	globiformis	globiformis, sp.
AO2	subcluster	AO	Lytic	16	125	49	nonsyntenic	50863	78.1	70.81	94.27	87.74	0.1747	0.2197	0.1156	0.1363	SIPHO	SIPHO, MYO	Arthrobacter	Arthrobacter	globiformis	globiformis, sp.
AQ	cluster	AQ	Lytic	11	117	54	syntenic	59023	87.4	66.8	88.36	84.56	0.0778	0.1428	0.1097	0.1486	SIPHO	SIPHO	Arthrobacter	Arthrobacter	sp.	sp.
AR	cluster	AR	Lytic	19	188	58	cyclic	70159	110.4	67.11	95.52	89.42	0.12	0.2005	0.1114	0.1302	MYO	MYO	Arthrobacter	Arthrobacter	sp.	sp.
AS1	subcluster	AS	Temperate	10	116	37	syntenic	38758	64.7	62.23	93.25	78.24	0.1715	0.3676	0.0777	0.0916	SIPHO	SIPHO	Arthrobacter	Arthrobacter	sp.	sp. , globiformis
AS2	subcluster	AS	Temperate	10	121	46	syntenic	38471	73.0	72.99	94.75	85.72	0.1174	0.2605	0.1221	0.1618	SIPHO	SIPHO	Arthrobacter	Arthrobacter	globiformis	globiformis
AU1	subcluster	AU	Lytic	15	131	57	syntenic	58176	89.9	68.66	93.3	88.69	0.0842	0.2178	0.0309	0.0467	SIPHO	SIPHO	Arthrobacter	Arthrobacter	sp.	sp.
AW	cluster	AW	Lytic	12	101	66	syntenic	54507	86.7	79.57	94.05	92.17	0.0541	0.0769	0.0956	0.0928	SIPHO	SIPHO	Arthrobacter	Arthrobacter	globiformis	globiformis
AY	cluster	AY	Temperate	13	331	10	syntenic	52921	95.5	14.01	93.2	60.37	0.2105	0.5842	0.068	0.1278	SIPHO	SIPHO	Arthrobacter	Arthrobacter	globiformis	globiformis
AZ1	subcluster	AZ	Temperate	34	169	34	syntenic	43569	69.4	56.59	92.01	77.74	0.1794	0.3384	0.0606	0.1181	SIPHO	SIPHO	Arthrobacter	Arthrobacter	atrocyaneus	atrocyaneus, globiformis
B1	subcluster	B	Lytic	246	196	44	syntenic	68566	100.9	65.26	94.6	91.14	0.0263	0.1459	0.0084	0.0426	SIPHO	SIPHO	Mycobacterium	Mycobacterium	smegmatis	smegmatis
B2	subcluster	B	Lytic	32	112	65	syntenic	67365	91.4	79.44	95.45	94.33	0.022	0.0545	0.0117	0.0658	SIPHO	SIPHO	Mycobacterium	Mycobacterium	smegmatis	smegmatis
B3	subcluster	B	Lytic	44	156	64	nonsyntenic	68815	102.3	74.61	95.49	91.72	0.028	0.1257	0.0107	0.0638	SIPHO	SIPHO	Mycobacterium	Mycobacterium	phlei	phlei, smegmatis
B4	subcluster	B	Lytic	22	159	49	syntenic	70956	96.5	69.37	95.48	89.95	0.1054	0.2214	0.066	0.1154	SIPHO	SIPHO	Mycobacterium	Mycobacterium	smegmatis	smegmatis
BD1	subcluster	BD	Temperate	54	125	48	syntenic	50761	74.1	64.37	91.18	83.6	0.1368	0.1831	0.0655	0.0861	SIPHO	SIPHO	Streptomyces	Streptomyces	griseofuscus	griseofuscus, tricolor, toxytricini, venezuelae, xanthochromogenes, lividans, griseus
BD2	subcluster	BD	Temperate	26	186	46	syntenic	51083	81.3	61.21	90.54	79.78	0.2381	0.3257	0.0692	0.0776	SIPHO	SIPHO	Streptomyces	Streptomyces	azureus	azureus, bicolor, coelicolor, griseofuscus, griseus, platensis, lividans, xanthochromogenes
BE1	subcluster	BE	Lytic	27	390	106	syntenic	132989	228.7	55.72	83.71	76.89	0.1519	0.2477	0.0674	0.0766	SIPHO	SIPHO	Streptomyces	Streptomyces	griseofuscus	griseofuscus, sanglieri, viridochromogenes, lividans, griseus
BE2	subcluster	BE	Lytic	24	338	127	syntenic	131848	242.2	58.96	83.85	79.99	0.1213	0.1653	0.0961	0.0988	SIPHO	SIPHO	Streptomyces	Streptomyces	griseofuscus	griseofuscus, mirabilis, scabiei, sanglieri, lividans, griseus
BF	cluster	BF	Lytic	21	110	41	syntenic	45959	64.7	67.97	86.41	78.93	0.2166	0.2649	0.116	0.1378	PODO	PODO	Streptomyces	Streptomyces	mirabilis	mirabilis, lividans, viridochromogenes, scabiei, griseus
BG	cluster	BG	Lytic	10	138	43	nonsyntenic	59013	72.5	64.61	91.24	83.14	0.1836	0.2579	0.1675	0.2144	SIPHO	SIPHO	Streptomyces	Streptomyces	mirabilis	mirabilis, griseus
BH	cluster	BH	Lytic	11	118	61	syntenic	54426	81.0	84.06	92.94	89.41	0.1668	0.1976	0.0725	0.0835	SIPHO	SIPHO	Streptomyces	Streptomyces	griseus	griseus
BI1	subcluster	BI	Lytic	22	122	50	syntenic	55788	85.1	71.21	93.56	89.51	0.0654	0.1759	0.0559	0.1045	SIPHO	SIPHO	Streptomyces	Streptomyces	azureus	azureus, indigocolor, mirabilis, platensis, griseus
BI2	subcluster	BI	Lytic	10	86	34	syntenic	43517	57.9	71.86	94.68	90.29	0.1293	0.2145	0.1144	0.1439	SIPHO	SIPHO	Streptomyces	Streptomyces	bicolor	bicolor, lividans, mirabilis, scabiei
BK1	subcluster	BK	Lytic	21	500	105	syntenic	129322	233.8	54.3	85.7	73.84	0.2265	0.3703	0.0866	0.1296	SIPHO	SIPHO	Streptomyces	Streptomyces	lividans	lividans, platensis, sanglieri, griseofuscus, mirabilis, viridochromogenes, griseus
BU	cluster	BU	Lytic	42	70	36	syntenic	29435	45.2	80.64	89.81	87.83	0.1129	0.1036	0.0185	0.0606	SIPHO	SIPHO	Propionibacterium	Propionibacterium	acnes	acnes
C1	subcluster	C	Lytic	163	493	105	syntenic	155425	231.1	56.03	85.52	86.2	0.0278	0.1702	0.0181	0.061	MYO	MYO	Mycobacterium	Mycobacterium	smegmatis	smegmatis
CA	cluster	CA	Temperate	38	110	41	cyclic	46597	65.7	64.46	89.56	86.92	0.0719	0.1169	0.0613	0.0903	SIPHO	SIPHO	Rhodococcus	Rhodococcus	globerulus	globerulus, erythropolis
CQ1	subcluster	CQ	Temperate	11	257	125	syntenic	93111	179.5	71.86	93.54	86.37	0.0655	0.1865	0.0488	0.0836	SIPHO	SIPHO	Gordonia	Gordonia	terrae	terrae
CR2	subcluster	CR	Lytic	21	161	61	cyclic	67265	92.4	70.69	94.89	83.37	0.1757	0.2607	0.1056	0.1294	SIPHO	SIPHO	Gordonia	Gordonia	terrae	terrae
CS2	subcluster	CS	Lytic	29	156	75	syntenic	76645	106.7	78.64	92.99	87.96	0.1156	0.1756	0.0682	0.0637	SIPHO	SIPHO	Gordonia	Gordonia	rubripertincta	rubripertincta, terrae
CS3	subcluster	CS	Lytic	21	101	84	syntenic	73397	91.8	83.54	92.07	89.31	0.0221	0.0488	0.008	0.0247	SIPHO	SIPHO	Gordonia	Gordonia	terrae	terrae
CT	cluster	CT	Lytic	48	296	29	syntenic	46343	69.8	52.44	95.05	78.28	0.2939	0.488	0.1161	0.1643	SIPHO	SIPHO	Gordonia	Gordonia	terrae	terrae, rubripertincta
CV	cluster	CV	Temperate	41	354	28	syntenic	50705	81.1	41.84	96.64	70.62	0.1314	0.4861	0.0688	0.0982	SIPHO	SIPHO	Gordonia	Gordonia	rubripertincta	rubripertincta, westfalica, terrae
CZ1	subcluster	CZ	Temperate	25	209	30	syntenic	51928	80.8	53.07	96.09	80.24	0.0581	0.3899	0.0368	0.171	SIPHO	SIPHO	Gordonia	Gordonia	terrae	terrae
CZ2	subcluster	CZ	Temperate	22	163	29	syntenic	46159	73.8	46.16	96.59	80.81	0.087	0.3266	0.0558	0.2015	SIPHO	SIPHO	Gordonia	Gordonia	terrae	terrae
CZ4	subcluster	CZ	Temperate	20	265	18	syntenic	49251	77.7	31.19	95.91	68.59	0.1412	0.5226	0.0635	0.1459	SIPHO	SIPHO	Gordonia	Gordonia	rubripertincta	rubripertincta, terrae
D1	subcluster	D	Lytic	20	112	68	syntenic	64676	88.0	85.62	95.99	93.16	0.0273	0.1224	0.0095	0.0453	SIPHO	SIPHO	Mycobacterium	Mycobacterium	smegmatis	smegmatis
DB	cluster	DB	Temperate	15	239	22	syntenic	46018	68.1	34.86	95.58	62.6	0.2682	0.5849	0.1023	0.1285	SIPHO	SIPHO	Gordonia	Gordonia	terrae	terrae
DC1	subcluster	DC	Temperate	28	198	41	syntenic	58915	94.0	49.44	95.78	82.24	0.0875	0.2998	0.0314	0.0947	SIPHO	SIPHO	Gordonia	Gordonia	terrae	terrae
DE1	subcluster	DE	Lytic	42	235	39	syntenic	58674	85.3	56.76	95.57	78.95	0.1424	0.3805	0.0743	0.0941	SIPHO	SIPHO	Gordonia	Gordonia	terrae	terrae
DI	cluster	DI	Temperate	13	91	66	syntenic	50328	74.7	90.03	94.71	92.66	0.0612	0.101	0.036	0.0419	SIPHO	SIPHO	Gordonia	Gordonia	terrae	terrae
DJ	cluster	DJ	Lytic	34	175	45	syntenic	60520	91.1	59.47	93.74	84.49	0.2068	0.3021	0.0981	0.1303	SIPHO	SIPHO	Gordonia	Gordonia	terrae	terrae, rubripertincta
DN1	subcluster	DN	Temperate	14	365	32	syntenic	55025	104.5	37.46	94.96	62.25	0.0762	0.5839	0.0227	0.083	SIPHO	SIPHO	Gordonia	Gordonia	terrae	terrae
DR	cluster	DR	Lytic	16	218	30	syntenic	61608	84.0	53.81	94.88	77.56	0.2638	0.4513	0.1052	0.1685	SIPHO	SIPHO	Gordonia	Gordonia	rubripertincta	rubripertincta, terrae
DV	cluster	DV	Unknown	24	195	58	syntenic	67393	97.5	68.16	95.23	87.61	0.1188	0.2305	0.0688	0.0809	SIPHO	SIPHO	Gordonia	Gordonia	terrae	terrae, rubripertincta
E	cluster	E	Temperate	116	295	71	syntenic	75499	144.5	61.56	93.4	85.49	0.0388	0.2261	0.0175	0.0515	SIPHO	SIPHO	Mycobacterium	Mycobacterium	smegmatis	smegmatis
EA1	subcluster	EA	Lytic	104	95	47	syntenic	41744	62.7	82.37	94.59	92.1	0.0792	0.0997	0.072	0.0798	SIPHO	SIPHO	Microbacterium	Microbacterium	liquefaciens	liquefaciens, foliorum
EA2	subcluster	EA	Lytic	10	66	54	syntenic	40365	62.1	87.14	93.45	92.41	0.0273	0.0517	0.0131	0.0405	SIPHO	SIPHO	Microbacterium	Microbacterium	foliorum	foliorum
EA4	subcluster	EA	Lytic	10	64	51	syntenic	39431	57.2	92.57	96.43	95.35	0.1082	0.0695	0.0648	0.0617	SIPHO	SIPHO	Microbacterium	Microbacterium	foliorum	foliorum
EB	cluster	EB	Lytic	54	186	33	syntenic	41361	68.2	56.82	93.53	76.91	0.2223	0.3787	0.0931	0.1544	SIPHO	SIPHO	Microbacterium	Microbacterium	testaceum	testaceum, foliorum
EC	cluster	EC	Lytic	37	257	34	nonsyntenic	53487	92.1	45.0	95.33	83.08	0.1619	0.3165	0.1341	0.1879	SIPHO	SIPHO	Microbacterium	Microbacterium	paraoxydans	paraoxydans, foliorum
ED1	subcluster	ED	Lytic	13	204	56	syntenic	63048	116.8	57.8	92.41	75.86	0.1764	0.3696	0.119	0.2028	SIPHO	SIPHO	Microbacterium	Microbacterium	foliorum	foliorum, paraoxydans
EE	cluster	EE	Lytic	100	44	17	syntenic	17381	25.1	70.01	92.54	89.43	0.067	0.1031	0.0582	0.1	SIPHO	SIPHO	Microbacterium	Microbacterium	sp.	sp., paraoxydans, foliorum
EF	cluster	EF	Lytic	26	148	41	nonsyntenic	56478	83.0	61.52	94.21	85.79	0.1229	0.2081	0.1268	0.2227	SIPHO	SIPHO	Microbacterium	Microbacterium	foliorum	foliorum
EG	cluster	EG	Lytic	36	344	34	syntenic	62233	105.8	45.06	94.67	75.01	0.2492	0.4804	0.1485	0.198	SIPHO	SIPHO	Microbacterium	Microbacterium	paraoxydans	paraoxydans, foliorum
EH	cluster	EH	Temperate	12	281	19	syntenic	47686	76.4	28.92	91.18	58.12	0.2998	0.6212	0.0885	0.1631	SIPHO	SIPHO	Microbacterium	Microbacterium	paraoxydans	paraoxydans, foliorum, sp.
EJ	cluster	EJ	Unknown	11	99	37	syntenic	42226	60.9	70.66	94.47	86.6	0.1644	0.2472	0.0827	0.1514	SIPHO	SIPHO	Microbacterium	Microbacterium	foliorum	foliorum
EK1	subcluster	EK	Unknown	17	85	39	syntenic	54015	54.2	82.62	94.74	89.75	0.1522	0.2065	0.1079	0.1268	PODO	PODO	Microbacterium	Microbacterium	foliorum	foliorum
EK2	subcluster	EK	Unknown	14	80	38	syntenic	54420	54.9	80.15	93.86	90.04	0.1398	0.1707	0.0992	0.1033	SIPHO	SIPHO, PODO	Microbacterium	Microbacterium	foliorum	foliorum
F1	subcluster	F	Temperate	202	863	9	syntenic	57407	104.0	17.13	94.86	65.5	0.1457	0.5504	0.0651	0.0879	SIPHO	SIPHO	Mycobacterium	Mycobacterium	phlei	phlei, smegmatis
G1	subcluster	G	Temperate	57	106	43	syntenic	41907	62.7	81.96	96.97	94.62	0.0287	0.1192	0.0418	0.0931	SIPHO	SIPHO	Mycobacterium	Mycobacterium	smegmatis	smegmatis
J	cluster	J	Temperate	39	606	79	syntenic	111041	236.0	36.29	93.25	70.47	0.1464	0.4114	0.0865	0.1142	SIPHO	SIPHO	Mycobacterium	Mycobacterium	smegmatis	smegmatis
K1	subcluster	K	Temperate	99	257	42	nonsyntenic	59965	95.3	51.2	92.9	83.32	0.1307	0.2535	0.1133	0.1678	SIPHO	SIPHO	Mycobacterium	Mycobacterium	smegmatis	smegmatis
K4	subcluster	K	Temperate	17	120	69	syntenic	57354	93.2	78.25	94.97	90.86	0.0549	0.1266	0.0279	0.0875	SIPHO	SIPHO	Mycobacterium	Mycobacterium	smegmatis	smegmatis
K5	subcluster	K	Temperate	20	161	58	syntenic	62139	95.4	64.6	92.21	83.82	0.1501	0.2384	0.0818	0.0974	SIPHO	SIPHO	Mycobacterium	Mycobacterium	smegmatis	smegmatis
K6	subcluster	K	Temperate	21	202	46	nonsyntenic	60911	97.1	52.79	92.34	78.09	0.2062	0.3609	0.0936	0.1395	SIPHO	SIPHO	Mycobacterium	Mycobacterium	smegmatis	smegmatis
L1	subcluster	L	Temperate	18	170	83	syntenic	73032	121.9	72.6	90.53	86.74	0.0267	0.1733	0.0084	0.061	SIPHO	SIPHO	Mycobacterium	Mycobacterium	smegmatis	smegmatis
L2	subcluster	L	Temperate	27	212	79	syntenic	75573	129.2	68.8	90.1	86.58	0.0398	0.1793	0.0364	0.0597	SIPHO	SIPHO	Mycobacterium	Mycobacterium	smegmatis	smegmatis
L3	subcluster	L	Temperate	16	188	92	syntenic	74027	124.4	77.1	90.46	87.05	0.0655	0.1964	0.0441	0.0566	SIPHO	SIPHO	Mycobacterium	Mycobacterium	smegmatis	smegmatis
M1	subcluster	M	Temperate	13	186	101	syntenic	81099	137.8	69.71	85.48	81.82	0.0403	0.1369	0.0595	0.0977	SIPHO	SIPHO	Mycobacterium	Mycobacterium	smegmatis	smegmatis
N	cluster	N	Temperate	38	224	23	syntenic	42905	69.0	43.8	95.49	72.62	0.0847	0.4486	0.0567	0.1575	SIPHO	SIPHO	Mycobacterium	Mycobacterium	smegmatis	smegmatis
O	cluster	O	Lytic	22	195	91	syntenic	71280	126.5	79.26	94.24	89.86	0.0363	0.1605	0.0156	0.0664	SIPHO	SIPHO	Mycobacterium	Mycobacterium	smegmatis	smegmatis
P1	subcluster	P	Temperate	37	160	41	syntenic	47528	78.9	60.27	96.3	84.74	0.0482	0.2617	0.0211	0.0849	SIPHO	SIPHO	Mycobacterium	Mycobacterium	smegmatis	smegmatis
Q	cluster	Q	Temperate	21	99	69	syntenic	53844	82.8	86.86	94.63	92.51	0.022	0.1049	0.0187	0.0559	SIPHO	SIPHO	Mycobacterium	Mycobacterium	smegmatis	smegmatis
S	cluster	S	Lytic	16	148	86	syntenic	64986	113.4	82.16	93.25	89.52	0.0232	0.1624	0.0105	0.0515	SIPHO	SIPHO	Mycobacterium	Mycobacterium	smegmatis	smegmatis
